# Dissolved oxygen dynamics reveal biogeochemical tipping points driven by river corridor hydrology

**DOI:** 10.1101/2020.01.31.929505

**Authors:** Matthew H Kaufman, Ruby N Ghosh, Jay Grate, Dean D Shooltz, Michael J Freeman, Terry M Ball, Reza Loloee, Charles W McIntire, Jackie Wells, Chris Strickland, Vince Vermeul, Kenton A. Rod, Rob Mackley, Xinming Lin, Huiying Ren, James Stegen

**Author notes:** Matthew H Kaufman and Ruby N Ghosh contributed equally to this manuscript.

## Abstract

Riverbeds can have an important impact on large-scale fluxes of biogeochemically active solutes in river corridor systems. The hyporheic zone is an important area of both hydrology and biogeochemistry, particularly in a hydropeaked river system where rapid variations in river stage height, hydraulic gradients, and residence times occur. We measured several biogeochemical and hydrological parameters at three different subsurface depths in the riverbed of the Columbia River in Washington state, a complex hydropeaked river system with significant subsurface heterogeneity. During the study, episodes of significant dissolved oxygen (DO) change were observed. The DO signal changes were the most apparent, compared to more modest changes in other biogeochemical markers. While DO is often associated with biological activity, we ultimately found that the notable DO excursions were associated with hydrologic gradients. Here we describe hydrologic perturbations and biogeochemical responses in terms of hydrobiogeochemical regimes. Two different forms of DO response to hydraulic gradient perturbation were observed, defining different hydrobiogeochemical regimes. The system tips abruptly from one regime to the other, exhibiting threshold behavior that is uncaptured in current estimations of cumulative influences of subsurface processes from reach to earth system scales.

**Plain language summary:** The water in a river is constantly flowing in and out of the river’s bed. While it is in the bed, microbes process environmentally and ecologically important nutrients and other compounds. The exchange of water between the river and the riverbed is largely controlled by the stage of the river. Many processes, both natural and human, can cause rapid changes in the river stage. These rapid stage changes can cause abrupt changes in the riverbed’s ability to process nutrients and other compounds. In this study, we use dissolved oxygen as a window into riverbed microbial and chemical processing. We see that relatively rapid changes in river stage can cause abrupt changes in the concentrations of chemicals in the riverbed, indicating fundamental changes in how the riverbed processes are occurring. Understanding these abrupt and fundamental changes is important to our overall understanding of the ecological function of river corridor systems.

**3 key points:**

1. A hydrobiogeochemical regime is defined by the functional form of the relationship of a hydrologic perturbation and biogeochemical marker.
2. Short-term hydrologic perturbations drive tipping points between distinct hydrobiogeochemical regimes.
3. Linear and hysteretic dissolved oxygen dynamics define distinct regimes as observed throughout the hyporheic zone.
