## Supplementary material for "Dissolved oxygen dynamics reveal biogeochemical tipping points driven by river corridor hydrology": table S1

### Sheet: Sheet1
54cm
	PC1	PC2	PC3	PC4	PC5	PC6	PC7	PC8	PC9	PC10	PC11	PC12	PC13	PC14
Nitrate	-0.31	0.09	-0.04	-0.07	0.13	0.27	0.87	-0.12	-0.02	-0.14	0.03	0.01	0	0
ORP	0	-0.13	0.72	0.28	-0.51	-0.02	0.16	0.24	-0.11	-0.14	0.09	0.01	0	0
Specific Conductance	0.28	-0.34	-0.1	-0.14	0.07	-0.28	0.25	0.11	-0.71	0.35	0.04	0.02	0	0
P2D,P1S gradient	0.33	0.13	0.02	0.06	-0.03	0.25	-0.14	-0.57	-0.39	-0.46	0.31	0	0	0
1-2,P1D gradient	0.34	0.08	-0.02	0.02	-0.01	0.08	0.11	0.08	0.08	-0.04	-0.21	-0.08	0.41	-0.79
3-19,P1D gradient	0.34	0.09	-0.02	0.03	-0.01	0.09	0.11	0.1	0.06	-0.04	-0.25	-0.6	-0.64	0
2-3,P1D gradient	0.34	0.12	0.07	0.07	-0.05	0.19	0.09	-0.13	0.1	0.23	-0.3	0.73	-0.35	0
2-2,P1D gradient	0.34	0.12	0.07	0.07	-0.05	0.19	0.1	-0.12	0.08	0.23	-0.29	-0.22	0.54	0.56
2-2,1-2 gradient	0.33	-0.01	-0.22	-0.09	0.08	-0.18	0.11	0.51	0.08	-0.63	-0.01	0.23	0.08	0.25
precipitation	0.02	0.3	0.24	-0.89	-0.23	-0.05	-0.03	-0.01	-0.01	0.01	-0.01	0	0	0
River stage	-0.34	-0.11	0.02	-0.01	-0.04	-0.07	-0.13	-0.15	-0.33	-0.33	-0.78	0.02	0.02	0
River Temp (C)	-0.02	-0.32	-0.53	-0.07	-0.75	0.18	0.05	-0.06	0.09	0.01	0.01	0	-0.01	0
River specific conductivity	0.01	-0.57	0.17	-0.25	0.27	0.66	-0.17	0.19	0.02	-0.03	0.01	0	0	0
100cm
	PC1	PC2	PC3	PC4	PC5	PC6	PC7	PC8	PC9	PC10	PC11	PC12	PC13	PC14
Nitrate	-0.24	-0.36	-0.07	-0.01	0.08	-0.37	0.79	-0.19	0	-0.01	-0.03	0	0	0
ORP	0.08	0.32	-0.49	-0.29	-0.48	-0.46	-0.07	-0.12	-0.25	0.21	0.04	0	0	0
Specific Conductance	-0.08	0.21	-0.57	0.49	0.02	0.51	0.2	-0.26	-0.12	0	-0.05	0.01	0	0
P2D,P1S gradient	0.35	-0.1	0.03	0.06	0.03	0.02	0	-0.38	0.49	0.59	0.35	0.01	0.02	0
1-2,P1D gradient	0.36	-0.06	0.01	0.04	0.01	-0.02	0.06	0	-0.09	-0.03	-0.25	0.14	0.38	0.79
3-19,P1D gradient	0.36	-0.07	0.01	0.04	0.01	-0.02	0.05	-0.01	-0.1	-0.01	-0.21	0.52	-0.73	0
2-3,P1D gradient	0.36	-0.1	-0.01	-0.02	-0.03	-0.02	-0.03	-0.26	0.03	-0.23	-0.28	-0.76	-0.27	0
2-2,P1D gradient	0.36	-0.1	-0.01	-0.02	-0.03	-0.03	-0.02	-0.25	0.02	-0.24	-0.31	0.29	0.49	-0.56
2-2,1-2 gradient	0.34	0.02	0.04	0.19	0.11	0	0.24	0.56	-0.34	0.47	-0.08	-0.22	0.11	-0.25
precipitation	0.02	-0.26	-0.57	-0.11	0.66	-0.22	-0.3	0.14	0.08	-0.02	0.01	0	0	0
River stage	-0.36	0.07	0.03	-0.05	0.01	0	-0.1	-0.03	0.27	0.44	-0.76	0	-0.02	0
River Temp (C)	-0.04	0.3	0.17	0.7	0.13	-0.58	-0.16	-0.08	0.06	-0.09	0	0	-0.01	0
River specific conductivity	0	0.49	0.25	-0.32	0.54	0.04	0.11	-0.39	-0.36	0.1	0.01	0	0	0
200cm
	PC1	PC2	PC3	PC4	PC5	PC6	PC7	PC8	PC9	PC10	PC11	PC12	PC13	PC14
Nitrate	-0.08	-0.36	0.05	-0.04	-0.84	-0.33	0.15	-0.03	-0.12	0.02	0	-0.01	0	0
ORP	0.01	0.4	-0.41	0.04	-0.46	0.59	0.01	-0.14	0.29	0.05	-0.07	0	0	0
Specific Conductance	0.18	0.37	0.1	-0.15	0.08	-0.19	0.79	-0.36	-0.06	0.07	0.01	0	0	0
P2D,P1S gradient	0.36	-0.11	0	0.05	0.02	0.04	-0.19	-0.19	-0.2	0.82	-0.26	0.02	0.02	0
1-2,P1D gradient	0.37	-0.06	0.03	0.01	-0.04	0.01	-0.05	-0.01	0.09	-0.1	0.22	-0.03	0.41	-0.79
3-19,P1D gradient	0.37	-0.07	0.03	0.01	-0.04	0.02	-0.04	-0.02	0.08	-0.1	0.25	0.74	-0.48	0
2-3,P1D gradient	0.36	-0.08	-0.05	0.06	-0.02	0.09	-0.1	-0.2	-0.2	-0.19	0.23	-0.62	-0.53	0
2-2,P1D gradient	0.36	-0.08	-0.05	0.06	-0.03	0.09	-0.09	-0.2	-0.19	-0.21	0.27	0.07	0.57	0.56
2-2,1-2 gradient	0.35	-0.01	0.19	-0.1	-0.05	-0.16	0.07	0.4	0.7	0.17	0.08	-0.24	0.01	0.25
precipitation	0.03	-0.23	-0.56	-0.78	0.13	-0.09	0	0	0.01	0.01	0.02	0	0	0
River stage	-0.37	0.09	-0.03	0	0.01	0	0	-0.01	-0.01	0.42	0.83	-0.03	0	0
River Temp (C)	-0.03	0.24	0.64	-0.59	-0.16	0.24	-0.27	-0.08	-0.12	-0.03	0	0	0	0
River specific conductivity	0	0.47	-0.15	0.03	-0.06	-0.62	-0.47	-0.33	0.16	-0.06	-0.02	0	0	0
