## Supplementary material for "Dissolved oxygen dynamics reveal biogeochemical tipping points driven by river corridor hydrology": Table S2

### Sheet: Sheet1
54cm correlation with 3-19,P1D gradient			100cm correlation with 3-19,P1D gradient			200cm correlation with 3-19,P1D gradient
Variable	Spearman Rank	p value	Variable	Spearman Rank	p value	Variable	Spearman Rank	p value
DO	-0.84	<0.001	DO	-0.4	<0.001	DO	-0.32	<0.001
NO3	-0.83	<0.001	NO3	-0.55	<0.001	NO3	-0.11	<0.001
ORP	-0.058	>0.05	ORP	0.14	>0.05	ORP	-0.051	>0.05
Specific Conductivity	0.75	<0.001	Specific Conductivity	-0.31	<0.05	Specific Conductivity	0.51	<0.001
